# Gene expression profiling of malaria parasites reveals common virulence gene expression in adult first-time infected patients and severe cases

**DOI:** 10.1101/2020.11.13.381137

**Authors:** Jan Stephan Wichers, Gerry Tonkin-Hill, Thorsten Thye, Ralf Krumkamp, Benno Kreuels, Jan Strauss, Heidrun von Thien, Judith Anna Marie Scholz, Helle Smedegaard Hansson, Rasmus Weisel Jensen, Louise Turner, Freia-Raphaella Lorenz, Anna Schöllhorn, Iris Bruchhaus, Egbert Tannich, Rolf Fendel, Thomas Dan Otto, Thomas Lavstsen, Tim-Wolf Gilberger, Michael Frank Duffy, Anna Bachmann

## Abstract

Sequestration of *Plasmodium falciparum*-infected erythrocytes to host endothelium through the parasite-derived *Pf*EMP1 adhesion proteins is central to the development of malaria pathogenesis. *Pf*EMP1 proteins have diversified and expanded to encompass many sequence variants conferring each parasite a similar array of human endothelial receptor binding phenotypes. Here, we analyzed RNA-seq profiles of parasites isolated from 32 *P. falciparum* infected adult travelers returning to Germany. Patients were categorized into either malaria naïve (n=15) or pre-exposed (n=17), and into severe (n=8) or non-severe (n=24) cases. For differential expression analysis of *Pf*EMP1-encoding *var* gene transcripts were *de novo* assembled from RNA-seq data and, in parallel, *var* expressed sequence tags were analyzed and used to predict the encoded domain composition of the transcripts. Both approaches showed in concordance that severe malaria was associated with *Pf*EMP1 containing the endothelial protein C receptor (EPCR)-binding CIDRα1 domain, whereas CD36-binding *Pf*EMP1 was linked to non-severe malaria outcomes. First-time infected adults were more likely to develop severe symptoms and tended to be infected for a longer period. Thus, parasites with more pathogenic *Pf*EMP1 variants are more common in patients with a naïve immune status and/or adverse inflammatory host responses to first infections favors growth of EPCR-binding parasites.
