## Supplementary material for "Gene expression profiling of malaria parasites reveals common virulence gene expression in adult first-time infected patients and severe cases": Table S3

### Sheet: Tabelle1
Sample #	Total reads	Trimmmed reads	H. sapiens reads	P. falciparum reads	% P. falciparum reads	var exon 1 reads	% var exon 1 reads	Number of assembled var contigs >500 bp
1	10533052	8917068	6421223	1102700	12.3662	16249	0.182224	n.a
2	12658578	10485988	7167820	1633405	15.577	24507	0.233712	n.a.
3	41552654	38692118	363449	35486637	91.7154	346630	0.895867	134
4	40060068	37214408	4282819	30046347	80.7385	299919	0.805922	30
5	47645162	43904892	2601824	37557338	85.5425	405307	0.923148	142
6	32646344	29142684	14671148	10289890	35.3087	94715	0.325004	121
7	39215838	36043774	771677	32709203	90.7486	403742	1.12014	108
9	54788740	49944012	2405820	43024244	86.1449	628030	1.25747	193
10	37676794	34181726	5551183	14780043	43.2396	133837	0.391545	116
11	43878954	40842054	495459	37466350	91.7347	425035	1.04068	82
12	36366424	32809226	8466742	21748800	66.2887	195780	0.596722	216
13	39041962	36078484	367611	32961308	91.36	413112	1.14504	206
14	48799330	44408774	5242450	35237482	79.348	340124	0.765894	479
15	45363924	42039636	226151	38581594	91.7743	429572	1.02183	477
16	44700882	41341958	1121435	37020486	89.547	468884	1.13416	181
17	47426218	43778800	3372899	37065150	84.6646	308841	0.705458	137
18	40095882	36921362	961454	32699725	88.5659	393826	1.06666	259
19	45549640	41259082	7646172	28707096	69.5776	303870	0.736492	190
20	46182396	42909874	125496	39599032	92.2842	494985	1.15355	210
21	41906390	38926172	399230	35631676	91.5366	394105	1.01244	272
22	41099072	36916716	483092	31478121	85.2679	435917	1.18081	101
23	46893342	42877226	292630	37379408	87.1778	453144	1.05684	292
24	46696586	42725400	1471099	37675954	88.1816	481757	1.12757	300
25	73565586	69517902	319600	63457706	91.2825	711242	1.02311	293
26	42297480	39334044	252988	35940843	91.3734	437292	1.11174	404
27	41241190	37607980	11007758	22662815	60.2607	223578	0.594496	174
28	68973520	65001172	9381363	50095461	77.0686	405697	0.624138	229
29	44641110	41424620	247527	38070441	91.9029	369806	0.89272	141
30	84430310	79127078	751366	72026279	91.0261	634294	0.801614	231
31	87679344	82000248	9076932	65909668	80.3774	584018	0.712215	157
32	64183578	60504438	8914255	46336609	76.5838	416749	0.688791	291
33	58952762	55382204	1581849	49185395	88.8108	502195	0.90678	275
